# Shotgun metagenomic analysis of the skin mucus bacteriome of the common carp (*Cyprinus carpio*)

**DOI:** 10.1101/2023.06.12.544578

**Authors:** Márton Papp, Adrienn Gréta Tóth, Sára Ágnes Nagy, Károly Erdélyi, Gergely Maróti, Niamh Cox, László Czikk, Máté Katics, László Békési, Norbert Solymosi

## Abstract

The skin mucus bacteriome of fish plays an important role in the health of their hosts. Despite the economic importance of the common carp (*Cyprinus carpio*), research on its skin bacteriome composition is still missing. To date, most studies on the composition of fish skin bacteriome have used amplicon sequencing, despite the limitations associated with this method. In our study, a shotgun metagenomic approach was applied to characterize the external mucus bacteriome of 8 carp specimens from two different ponds on a fish farm in Hungary. Besides the carp samples, water was also sequenced from the two corresponding ponds. Each carp skin sample was dominated by the phylum *Proteobacteria*, followed by *Actinobacteria, Bacteroidota, Firmicutes, Cyanobacteria* and *Planctomycetota*. Additionally, we have found strong concordance between the water and carp skin mucus samples, despite most studies describing an opposite relationship. Furthermore, shotgun metagenomics allowed us to apply functional annotation to the metagenomes, which revealed several metabolic functions. We present, to our knowledge, the first description of the common carp (*Cyprinus carpio*) skin mucus bacteriome. Even though our results showed a high level of host genome contamination, we could still provide valuable insight into the external bacterial community of this species. The presented data can provide a basis for future metagenome studies of carp or other fish species.
