## Supplementary File 1 for "Shotgun metagenomic analysis of the skin mucus bacteriome of the common carp (*Cyprinus carpio*)"

### Sheet: Data
Sample ID	Sample Type	Phenotype	Ulcer	Pond ID	Number of read pairs	Number of merged reads	Number of trimmed merged reads	Classification accuracy (%)	Good’s coverage
SM1	carp skin mucus	Scaly	no	1	23601788	23601788	22632322	98.65	0.72857
SM2	carp skin mucus	Mirror	yes	1	22971605	22971604	22259981	98.53	0.827108
SM3	carp skin mucus	Scaly	no	1	23352329	23352329	22572432	98.39	0.783704
SM4	carp skin mucus	Mirror	yes	1	23735499	23735499	22813285	98.23	0.915839
SM5	carp skin mucus	Mirror	no	2	19254426	19254426	18685506	97.94	0.89595
SM6	carp skin mucus	Mirror	no	2	24797574	24797574	23783427	96.76	0.977701
SM7	carp skin mucus	Mirror	no	2	17813456	17813456	17343921	98.73	0.709276
SM8	carp skin mucus	Scaly	no	2	22186367	22186366	21418396	98.57	0.707892
W1	water	NA	NA	1	22541957	22541957	21755180	27.07	0.999227
W2	water	NA	NA	2	21789102	21789101	20990779	27.43	0.999246
